# A machine learning based analysis to probe the relationship between odorant structure and olfactory behaviour in *C. elegans*

**DOI:** 10.1101/2021.07.26.453815

**Authors:** Aayushi Vishnoi, Rati Sharma

## Abstract

The chemical basis of smell remains an unsolved problem, with ongoing studies mapping perceptual descriptor data from human participants to the chemical structures using computational methods. These approaches are, however, limited by linguistic capabilities and inter-individual differences in participants. We use olfactory behaviour data from the nematode *C. elegans*, which has isogenic populations in a laboratory setting, and employ machine learning approaches for a binary classification task predicting whether or not the worm will be attracted to a given monomolecular odorant. Among others, we use architectures based on Natural Language Processing methods on the SMILES representation of chemicals for molecular descriptor generation and show that machine learning algorithms trained on the descriptors give robust prediction results. We further show, by data augmentation, that increasing the number of samples increases the accuracy of the models. From this detailed analysis, we are able to achieve accuracies comparable to that in human studies and infer that there exists a non trivial relationship between the features of chemical structures and the nematode’s behaviour.
