## Supplemental Table S1 for "A machine learning based analysis to probe the relationship between odorant structure and olfactory behaviour in *C. elegans*"

Molecule	Response
methyl nicotinate	Repellent
methyl p-anisate	Repellent
methyl phenylacetate	Attractant
methyl o-phenylanisole	Attractant
S-methyl thioacetate	Attractant
dimethyl disulfide	Attractant
methyl 3-methyl-2-butenoate	Attractant
2,4-Dithiapentane	Attractant
Denatonium benzoate	Repellent
Quinine	Repellent
amodiaquine	Repellent
chloroquine	Repellent
primaquine	Repellent
veratridine	Repellent
shikimic acid	Repellent
Quinacrine	Repellent
Ethidium Bromide	Repellent
Levamisole	Repellent
acetic acid(low pH)	Repellent
Zn2+	Repellent
NO	Repellent
CO2	Repellent
O2	Repellent
Serrawettin	Repellent
3O-C12-HSL N-(3-Oxododecanoyl)-L-homoserine lactone	Attractant
3O-C8-HSL	Attractant
C4-HSL	Attractant
2-heptanone	Attractant
Indole	Attractant
Isatin	Attractant
indole-3-acetic acid	Attractant
indole-7-carboxylic acid	Attractant
indole-3-acetonitrile	Attractant
indole-3-carbinol	Attractant
indole-3-carboxylic acid	Attractant
indole-3-propionic acid	Attractant
3-methylindole	Attractant
Serotonin	Attractant
2-oxindole	Repellent
3,3'-dimethylene bisindole	Repellent
Nitroglycerine	Attractant
Acetone	Attractant
2- Butanone	Attractant
Nitromethane	Attractant
Hexamine	Repellent
Cyclohexanone	Attractant
RDX	Repellent
Potassium Chlorate	Repellent
Hydrogen peroxide	Repellent
sulphur	Repellent
Potassium Nitrate	Repellent
1-Butanol	Attractant
1-pentanol	Attractant
2-pentanol	Attractant
2-hexanol	Attractant
3-hexanol	Attractant
4-heptanol	Attractant
isobutanol	Attractant
isoamyl alcohol	Attractant
sec-butanol	Attractant
β-mercaptoethanol	Attractant
4-penten-1-ol	Attractant
1-heptanol	Repellent
1-octanol	Repellent
2-pentanone	Attractant
2-hexanone	Attractant
2-octanone	Attractant
3-pentanone	Attractant
3-octanone	Attractant
2,3-butanedione	Attractant
2-nonanone	Repellent
3-nonanone	Repellent
5-nonanone	Repellent
ethyl acetate	Attractant
propyl acetate	Attractant
n-butyl acetate	Attractant
n-pentyl acetate	Attractant
isoamyl acetate	Attractant
ethyl propionate	Attractant
ethyl butyrate	Attractant
ethyl isobutyrate	Attractant
ethyl heptanoate	Repellent
butyl butyrate	Repellent
pyrazine	Attractant
2-methyl pyrazine	Attractant
2,3-dimethyl pyrazine	Attractant
2,5-dimethyl pyrazine	Attractant
2,6-dimethyl pyrazine	Attractant
2-methoxypyrazine	Attractant
2-Ethoxythiazole	Attractant
2-isobutylthiazole	Attractant
2,4-dimethylthiazole	Attractant
p-tolualdehyde	Attractant
furfural	Attractant
nitrobenzene	Attractant
benzonitrile	Attractant
methyl salicylate	Attractant
aniline	Attractant
Valeraldehyde	Attractant
capronaldehyde	Attractant
heptaldehyde	Attractant
Diethyl ether	Attractant
citronellol	Attractant
2-phenylethanol	Attractant
geraniol	Attractant
methyl isobutyrate	Attractant
benzene	Attractant
cyclohexane	Attractant
benzyl alcohol	Attractant
benzylamine	Attractant
pentylamine	Attractant
heptylamine	Attractant
1-propanol	Attractant
2,3-pentanedione	Attractant
SDS	Repellent
Na+	Attractant
Cl-	Attractant
K+	Attractant
Li+	Attractant
cAMP	Attractant
Mg2+	Attractant
Br-	Attractant
I-	Attractant
cGMP	Attractant
OH-	Attractant
lysine	Attractant
histidine	Attractant
cysteine	Attractant
biotin	Attractant
acetophenone	Attractant
naphthalene	Attractant
2, 5-Dimethyl anisole	Attractant
ethyl isovalerate	Attractant
2-methyl-1-butanol	Attractant
Cu2+	Repellent
Cd2+	Repellent
NaCl	Repellent
Fructose	Repellent
Sorbitol	Repellent
CH3COONa	Repellent
CH3COONH4	Repellent
Glucose	Repellent
Glycerol	Repellent
Ethanol	Neutral
2-heptanol	Neutral
3-heptanol	Neutral
2-octanol	Neutral
3-octanol	Neutral
isopropanol	Neutral
linalool	Neutral
ethyl valerate	Neutral
ethyl hexanoate	Neutral
propyl propionate	Neutral
propyl butyrate	Neutral
pentyl valerate	Neutral
hexyl acetate	Neutral
2-Methoxyl-3-methylpyrazine	Neutral
2-methoxy-3-ethylpyrazine	Neutral
2-methoxy-3-isopropylpyrazine	Neutral
2-methoxy-3-isobutylpyrazine	Neutral
2-ethylpyrazine	Neutral
2-ethyl-3-methylpyrazine	Neutral
Thiazole	Neutral
4-methylthiazole	Neutral
2-acetylthiazole	Neutral
Xylene	Neutral
chlorobenzene	Neutral
toluene	Neutral
m-anisidine	Neutral
o-anisidine	Neutral
m-anisaldehyde	Neutral
p-anisaldehyde	Neutral
trans-anethole	Neutral
eugenol	Neutral
2-methylquinoxyline	Neutral
5-methylquinoxaline	Neutral
6-methylquinoxaline	Neutral
vanillin	Neutral
Butyraldehyde	Neutral
caproylaldehyde	Neutral
isobutyraldehyde	Neutral
Diethylamine	Neutral
triethylamine	Neutral
butylamine	Neutral
hexylamine	Neutral
octylamine	Neutral
Limonene	Neutral
butyric acid	Neutral
isovaleric acid	Neutral
menthol	Neutral
a-ionone	Neutral
